# Sequences and proteins that influence mRNA processing in *Trypanosoma brucei*: evolutionary conservation of SR-domain and PTB protein functions

**DOI:** 10.1101/2022.04.25.489340

**Authors:** Albina Waithaka, Olena Maiakovska, Dirk Grimm, Larissa Melo do Nascimento, Christine Clayton

**Affiliations:** Heidelberg University Centre for Molecular Biology (ZMBH), Im Neuenheimer Feld 282, D-69120 Heidelberg, Germany; Department of Infectious Diseases/Virology, Medical Faculty, University of Heidelberg, BioQuant, Im Neuenheimer Feld 267, D-69120 Heidelberg, Germany; German Center for Infection Research (DZIF) and German Center for Cardiovascular Research (DZHK), partner site Heidelberg, D-69120 Heidelberg, Germany

**Keywords:** *Trypanosoma brucei*, *trans* splicing, polyadenylation, polypyrimidine tract, Polypyrimidine tract binding protein, SR-domain protein.

## Abstract

Spliced leader *trans* splicing is the addition of a short, capped sequence to the 5’ end of mRNAs. It is widespread in eukaryotic evolution, but factors that influence *trans* splicing acceptor site choice have been little investigated. In Kinetoplastids, all protein-coding mRNAs are 5’ *trans* spliced. A polypyrimidine tract is usually found upstream of the AG splice acceptor, but there is no branch point consensus; moreover, splicing dictates polyadenylation of the preceding mRNA. We here describe a *trans* splicing reporter system that can be used for studies and screens concerning the roles of sequences and proteins in processing site choice and efficiency. Splicing was poor with poly(U) tracts less than 9 nt long, and was influenced by nearby secondary structures. A screen for signals resulted in selection of sequences that were on average 45% U and 35% C. Tethering of either the splicing factor SF1, or the cleavage and polyadenylation factor CPSF3 within the intron stimulated processing in the correct positions, while tethering of two possible homologues of Opisthokont PTB inhibited processing. In contrast, tethering of SR-domain proteins RBSR1, RBSR2, or TSR1 or its interaction partner TSR1IP, promoted use of alternative signals upstream of the tethering sites. RBSR1 interacts predominantly with proteins implicated in splicing, whereas the interactome of RBSR2 is more diverse. These results suggest that the functions of PTB and SR-domain proteins in splice site definition were already present in the last eukaryotic common ancestor.
