## Supplementary Table S1 for "Sequences and proteins that influence mRNA processing in *Trypanosoma brucei*: evolutionary conservation of SR-domain and PTB protein functions"

### Sheet: Plasmids
	REPORTERS	European plasmid repository
3180	BSD-PAC with 14T PPT. Cut with Mlu I and Sma I/ Xma I for integration
3186	BSD-PAC with 14T PPT +2xboxB. Cut with Mlu I and Sma I for integration	yes
3187	pHD 3180 no PPT
3188	pHD 3180 +2xboxB no PPT
3189	pHD 3180 + 3T PPT
3190	pHD 3180 +2xboxB + 3T PPT	yes
3191	pHD 3180 + 6T PPT
3192	pHD 3180 +2xboxB + 6T PPT	yes
3193	pHD 3180 + 9T PPT
3194	pHD 3180 +2xboxB + 9T PPT	yes
3259	Like 3180 but with shorter. Cut with Sac I and Sma I/Xma I for integration	yes
	OTHER IGRs
3314	pHD 3180 with Tb927.9.8850 Actin IGR+5'
3315	pHD 3180 with Tb927.7.3940 MCP16 IGR +5'
3316	pHD3180 with Tb927.7.940 protein kinase c susbtrate heavy chain IGR+5'
3317	pHD 3180 with Tb927.11.13780 profilin IGR+5'
3238	pHD 3180 with Tb927.2.5070 IGR+5'
3239	pHD 3180 with Tb927.9.14290 IGR+5'
3240	pHD 3180 with Tb927.10.7420 IGR+5'
3241	pHD 3180 with Tb927.11.3270 IGR+5'
3242	pHD 3180 with Tb927.11.6610 IGR+5'
3243	pHD 3180 with Tb927.6.660 IGR+5'
	Factor tethering
2202	Inducible expression of lambdaN-GFP-2xmyc	yes
3289	pHD 2202 + DRBD4 ORF
3285	pHD 2202 + RBSR2 ORF
3287	pHD 2202 + SF1 ORF
3184	phd 2202 + CPSF3 ORF
3182	phd 2202 + HNRNP F/H ORF
3181	phd 2202 + DRBD3 ORF
3284	pHD 2202 + RBSR1 ORF
3160	pHD 2202 with PTB-1 ORF
3183	phd 2412 + U2AF65 ORF
3205	pHD 2202 plus TSR-IP
3206	pHD 2412 plus TSR1
	RBSR1
3318	p2T7 + RBSR1 ( CZ7941/7942) (poor knock-down)
3328	pHD1145 + CZ7963/CZ 7964 PCR-fragment for RBSR1 stem loop RNAi
3313	pHD3165+RBSR1 end of ORF+PAC+ 3'UTR of RBSR21 (TAP tag)
	RBSR2
3311	P2T7 + RBSR2 (CZ 7928, CZ 7929) fragment for RNAi
3304	pHD1748 (with BSD) + RBSR2 5' (XhoI, HindIII) and RBSR2 3' UTRs(BamHI, XbaI) UTRs
3310	pHD3165+RBSR2 end of ORF+PAC+ 3'UTR of RBSR2 (TAP tag)

### Sheet: oligos
Oligos for amplifying alpha tubulin 5'UTR and 3'UTR
cz number	sequence	Description
cz 7407	tcagACGCGTTGTCTGTCCTTACGTGACTATG	MluI_alpha tubulin 5 utr Forward
cz 7408	gctgaAAGCTTGATAAATAAATAGAAGTGCT	HindIII_alpha tubulin 5 utr Reverse
cz 7409	gctcaGGGGCCCAAAGTGTGACAACGTCGCACC	ApaI_alpha tubulin 3'UTR Forward
cz 7419	acggtCCCGGGAATTCGTTTGAACTATTTTCTTTGA	XmaI_alpha tubulin 3'UTR -XmaI Reverse
Oligos for adapting pHD3180 for tethering
cz number	sequence	Description
cz 7005	TCGACGAAAATAGTATGATTGCCACCAGTTGTGTTTCTCGAGACTGGGCCCTGAAGAAGGGCCCATATAGGGCCCTGAAGAAGGGCCCTATCGAAAT	Forward_boxB sequences underlined
cz 7006	CTAGATTTCGATAGGGCCCTTCTTCAGGGCCCTATATGGGCCCTTCTTCAGGGCCCAGTCTCGAGAAACACAACTGGTGGCAATCATACTATTTTCG	Reverse_boxB sequences underlined
Oligos for adjusting PPT length
cz number	sequence	Description
cz 6970	ctaaGGATCCTAACACCGGGTTGTGT	BamHI_Forward
cz 7329	gagtAGATCTGAGTAAACATGAATCTAGATTTCG	BglII_PPT with 3 Ts Reverse
cz 7330	gagtAGATCTGAGTAAAAAACATGAATCTAGATTTCG	BglII_PPT with 6Ts Reverse
cz 7331	gagtAGATCTGAGTAAAAAAAAACATGAATCTAGATTTCG	BglII_PPT with 9 Ts Reverse
Oligos for generating the PPT library
cz number	sequence	Description
cz 7676	NNNNNAAGATCTACTTCAATTACACC	Forward primer
cz 7677	NNNNNNTCTAGATTTCGCCTCGAG	Reverse primer
Oligos for MISEQ PPT library sequencing
cz number sequence Description
cz 7727	NNNNACCAGTTGTGTTTGATGCGT	Forward primer
cz 7728	NNNNGGCTTGTACTCGGTCATGGT	Reverse primer
Oligos for amplifying target mRNA IGR
cz number	sequence	Description
cz 7859	tcagGTCGACGAAATAGTGCCACCAGTTGTGTTTGATGC	SalI_Tb927.9.8850 ActinA Forward
cz 7860	gctgaACTAGTTATTTTATGGCAGTAACGAGACCTTACG	SpeI_Tb927.9.8850 ActinA Reverse
cz 7861	tcagGTCGACCAAACATATGTGTTTGAATACATATGCGTG	SalI_Tb927.7.3940 mitochondrial carrier protein, MCP16 Forward
cz 7862	gctgaACTAGTTTGTATTCTGCCACAGAGTGAG	SpeI_Tb927.7.3940 mitochondrial carrier protein, MCP16 Reverse
cz 7865	tcagGTCGACGAGAGGAAAGAGGGTCTTCC	SalI_Tb927.11.13780 profilin Forward
cz 7866	gctgaACTAGTTTATTTCCGGTTAGTAAAACCTTCCC	SpeI_Tb927.11.13780 profilin Reverse
cz 7638	tcagGTCGACTAAAAATGAAGTAAAAAAGGCACG	SalI_Tb927.11.3270 squalene monooxygenase, putative Foward
cz 7639	gctgaACTAGTTCTATTTTTTCCTTCACTCC	SpeI_Tb927.11.3270 squalene monooxygenase, putative Reverse
cz 7863	tcagGTCGACTGGAAAAAAGTCCAAGGAAGTG	SalI_Tb927.7.940 protein kinase C substrate protein, heavy chain, putative Forward
cz 7864	gctgaACTAGTATTATATTTCTAAACTAACCTTAGTCACA	SpeI_Tb927.7.940 protein kinase C substrate protein, heavy chain, putative Reverse
cz 7636	tcagGTCGACCAAATATCGTTCTTGTTTCCACTTC	SalI_Tb927.10.7420 bromodomain factor 2 BDF2 Forward
cz 7637	gctgaACTAGTTGCTCTAACGCAGATGTTCG	SpeI_Tb927.10.7420 bromodomain factor 2 BDF2 Reverse
Oligos for amplifying Northern blot probes
cz number	sequence	Description
cz 6633	gtacAAGCTTAAACCATGGCCAAGCCTTTGTCTCAA	HindIII_BSDForward
cz 6634	gtacGGATCCTTAGCCCTCCCACACATAAC	BamHI_BSD Reverse
cz 4049	AGGCTGGCCAATGCGGTAAC	Beta Tubulin Forward
cz 4051	CCACAAGTTGGTGCACGGAG	Beta Tubulin Reverse
cz 7242	ATCCAGACCGCCACATCGAG	PAC Forward
cz 7328	TCAGGCACCGGGCTTGCGGGTC	PAC Reverse
Oligos for Insitu RBSR1 and RBSR2 C-TAP tagging
cz 7937	TCAGAGGATCCAATGTTGTACTTTCGGAAAAGCAATCC	BamHI_ RBSR1 3' UTR_Forward
cz 7938	CTGATTCTAGAGAGAGTAGACAACACTGTAGG	XbaI_ RBSR1 3' UTR_Reverse
cz 7935	TCAGAGGTACCGAGGACTCGTGGTTAGCTCGGC	KpnI_mid RBSR1 ORF_Forward
cz 7936	ATCAGCTCGAGCGGGGAACAAGGCCCCTGA	XhoI_end of RBSR1 ORF_ no STOP codon_Reverse
cz7882	TCAGAGGATCCTAGCATTAAGGTAACTGGGCTCTC	BamHI_RBSR2 3' UTR_Forward
cz7883	CTGATTCTAGAATCCTCTTGTCATGACAGC	XbaI_RBSR2 3' UTR_Reverse
cz7884	TCAGAGGTACCCCAAATGTGTTCAACCGACTTC	KpNI_mid RBSR2 ORF_Forward
cz7934	ATCAGCTCGAGGCTCCAACTTGGGTAC	XhoI_end of RBSR2 ORF_no STOP codon_XhoI
Oligos for RBSR1 and RBSR2 RNAi
cz 7963	AGTCGAGAAGATCTGCATGCTCTCGAGTGTACGTTGGTAAC	Stemloop RBSR1 RNAi_Forward
cz7964	CGTATCGATGCCTGCAGTCACGGGGAACAAGGCCCCTG	Stemloop RBSR1 RNAi_Reverse
cz7941	TGTCTCGAGTGTACGTTGGT	p2T7 RBSR1 RNAi_Forward
cz7942	AACGGCGCTTTCTGTCTCTT	p2T7_RBSR1 RNAi_Reverse
cz7928	TGCGCGCATTTCCAACTTAC	p2T7 RBSR2 RNAi_Forward
cz7929	AGAGTAGCGCCTCGTTTTCC	p2T7_RBSR2 RNAi_Reverse
