## Supplementary Table S4 for "Sequences and proteins that influence mRNA processing in *Trypanosoma brucei*: evolutionary conservation of SR-domain and PTB protein functions"

### Sheet: Legend
Supplementary Table S4. Splicing factors detected by mass spectrometry
These are proteins detected in total extracts and downloaded from the web resource described in Tinti, M. and Ferguson, M. (2022) Visualisation of proteome-wide ordered protein abundances in Trypanosoma brucei. Wellcome Open Research, 7.
BS: bloodstream form; PC: procyclic form.
BS/PC: ratio of bloodstream-form to procyclic form abundances (integrated peaks)
Relative to SF1: Abundance divided by the abundance of SF1.
Relative to complex average: Abundance divided by the average abundance for the complex
Significantly enriched: see supplementary Table S3.

### Sheet: Factors abundance
Gene_id	bsf_median log10	pcf_median log10	bsf_median	pcf_median	Description	BS/PC	Relative to SF1 BS	Relative to SF1 PC	Relative to complex average BS	Relative to complex average PC	Significantly enriched with RBSR1	Significantly enriched with RBSR2
Regulatory factors?
Tb927.9.8740	7.79	7.85	61659500	70794578	DRBD3	0.87	16.98	46.77	na	na	yes >RBSR2	no
Tb927.2.4710	7.62	7.76	41686938	57543994	TRRM1	0.72	11.48	38.02	na	na	yes >RBSR2	yes
Tb927.11.14100	7.4	7.14	25118864	13803843	DRBD4	1.82	6.92	9.12	na	na	no	no
Tb927.2.3880	7.15	6	14125375	1000000	HNRNPH/F	14.13	3.89	0.66	na	na	yes >RBSR2	no
Tb927.8.900	6.98	7.41	9549926	25703958	TSR1	0.37	2.63	16.98	na	na	yes	yes >RBSR1
Tb927.10.2910	6.38	3.92	2398833	8318	TSR1IP	288.39	0.66	0.01	na	na	no	no
Tb927.9.6870	6.33	6.98	2137962	9549926	RBSR1	0.22	0.59	6.31	na	na	yes >RBSR2	no
Tb927.7.1390	5.66	3.6	457088	3981	RBSR2	114.82	0.13	0	na	na	no	yes >RBSR1
Tb927.3.5460	5.66	3.64	457088	4365	RBSR3	104.72	0.13	0	na	na	no	no
Lsm complex
Tb927.8.5180	6.32	6.19	2089296	1548817	LSm2	1.35	0.58	1.02	1.44	1.12	no	no
Tb927.7.7380	6.29	3.54	1949845	3467	LSm3	562.4	0.54	0	1.35	0	no	no
Tb927.11.13960	6.08	5.77	1202264	588844	LSm4	2.04	0.33	0.39	0.83	0.43	no	no
Tb927.3.1780	6	6.22	1000000	1659587	LSm8	0.6	0.28	1.1	0.69	1.2	no	no
Tb927.5.4030	6	6.49	1000000	3090295	LSm7	0.32	0.28	2.04	0.69	2.24	no	no
Polyadenylation
Tb927.11.12750	6.42	3.77	2630268	5888	CPSF30	446.72	0.72	0	1.59	0.02	no	no
Tb927.4.1340	6.4	5.73	2511886	537032	CPSF73	4.68	0.69	0.35	1.52	1.57	no	no
Tb927.4.4120	6.32	3.58	2089296	3802	Cstf64	549.53	0.58	0	1.26	0.01	no	no
Tb927.10.1730	6.27	5.54	1862087	346737	Polyadenylation mediator complex protein PAMC3, putative	5.37	0.51	0.23	1.13	1.01	no	no
Tb927.11.14560	6.27	5.78	1862087	602560	CPSF160	3.09	0.51	0.4	1.13	1.76	no	no
Tb927.7.3780	6.27	5.79	1862087	616595	PAP2 poly(A) polymerase, major PAP, nuclear, associated with MTR4 complex	3.02	0.51	0.41	1.13	1.8	no	no
Tb927.6.1830	6.22	5.4	1659587	251189	CstF50	6.61	0.46	0.17	1	0.73	no	no
Tb927.11.13860	6.16	5.01	1445440	102329	Copurifies with PTP-CPSF160, may activate polyadenylation	14.13	0.4	0.07	0.87	0.3	no	no
Tb927.8.4480	6.1	3.99	1258925	9772	Copurifies with PTP-CPSF160, may repress polyadenylation	128.83	0.35	0.01	0.76	0.03	no	no
Tb927.6.3690	5.98	5.86	954993	724436	CFII	1.32	0.26	0.48	0.58	2.11	yes >RBSR2	no
Tb927.11.230	5.96	5.09	912011	123027	CPSF100	7.41	0.25	0.08	0.55	0.36	no	no
Tb927.7.1620	5.9	5.9	794328	794328	CFI25m	1	0.22	0.52	0.48	2.31	no	no
PRP19
Tb927.2.5240	6.7	6.44	5011872	2754229	PRP19	1.82	1.38	1.82	3.98	6.4	yes	yes
Tb927.5.1340	6.6	5.32	3981072	208930	component of PRP19 complex, putative	19.05	1.1	0.14	3.16	0.49	yes >RBSR2	no
Tb927.4.3540	6.21	5.74	1621810	549541	conserved, found in PRP19 pull-down	2.95	0.45	0.36	1.29	1.28	yes >RBSR2	no
Tb927.11.2960	5.92	5.73	831764	537032	conserved, found in PRP19 pull-down	1.55	0.23	0.35	0.66	1.25	no	no
Tb927.5.2060	5.79	5.43	616595	269153	cell division control protein CDC5f, part of PRP19 complex	2.29	0.17	0.18	0.49	0.63	yes >RBSR2	no
Tb927.10.9660	5.73	3.81	537032	6457	CRN/SYF3 part of splicing PRP19 complex, putative	83.17	0.15	0	0.43	0.01	yes >RBSR2	no
Tb927.8.1930	5.71	3.84	512861	6918	ISY1 component of PRP19 splicing complex, putative	74.13	0.14	0	0.41	0.02	no	no
Tb927.10.11230	5.69	3.71	489779	5129	conserved, found in PRP19 pull-down	95.49	0.13	0	0.39	0.01	no	no
Tb927.8.5650	5.68	5.59	478630	389045	conserved, found in PRP19 pull-down	1.23	0.13	0.26	0.38	0.9	no	no
Tb927.11.14150	5.6	5.5	398107	316228	SPF27 / Snt309, part of PRP19 complex	1.26	0.11	0.21	0.32	0.73	no	no
Tb927.2.3400	5.56	5.06	363078	114815	conserved, found in PRP19 pull-down	3.16	0.1	0.08	0.29	0.27	no	no
Tb927.8.5840	5.41	3.97	257040	9333	conserved, found in PRP19 pull-down	27.54	0.07	0.01	0.2	0.02	no	no
Sm
Tb927.7.3120	7.42	6.87	26302680	7413102	small nuclear ribonucleoprotein SmD1	3.55	7.24	4.9	2.58	0.74	no	no
Tb927.9.10250	7.15	7.07	14125375	11748976	small nuclear ribonucleoprotein Sm-F	1.2	3.89	7.76	1.39	1.18	no	no
Tb927.2.4540	6.97	7.02	9332543	10471285	Small nuclear ribonucleoprotein-associated protein B (TbSmB)	0.89	2.57	6.92	0.92	1.05	no	no
Tb927.2.5850	6.86	6.48	7244360	3019952	small nuclear ribonucleoprotein SmD2	2.4	2	2	0.71	0.3	yes	no
Tb927.6.2700	6.84	7.4	6918310	25118864	small nuclear ribonucleoprotein Sm-E	0.28	1.91	16.6	0.68	2.52	yes >RBSR2	no
Tb927.11.14310	6.82	6.21	6606934	1621810	small nuclear ribonucleoprotein Sm-G	4.07	1.82	1.07	0.65	0.16	no	no
Tb927.4.890	5.88	7.02	758578	10471285	small nuclear ribonucleoprotein SmD3, in U2	0.07	0.21	6.92	0.07	1.05	no	no
Other splicing factors
Tb927.10.9400	6.56	6.18	3630781	1513561	branch point binding protein SF1, putative	2.4	1	1	3.04	2.42	no	no
Tb927.10.3500	6.49	5.9	3090295	794328	RBSR4 = U2AF65	3.89	0.85	0.52	2.59	1.27	no	no
Tb927.11.11850	6.27	5.01	1862087	102329	splicing factor 3B subunit 1, SF3b(SAP)155	18.2	0.51	0.07	1.56	0.16	no	no
Tb927.3.5280	6.26	6.11	1819701	1288250	spliceosome-associated protein 49, SF3b(SAP)49 (DRBD1)	1.41	0.5	0.85	1.52	2.06	no	no
Tb927.6.2000	6.24	5.97	1737801	933254	spliceosome-associated protein, SF3b(SAP)145	1.86	0.48	0.62	1.45	1.49	no	no
Tb927.6.3160	6.04	5.66	1096478	457088	splicing factor 3a, SF3a60	2.4	0.3	0.3	0.92	0.73	no	no
Tb927.3.1930	5.58	5.2	380189	158489	CDC40 / PRP17	2.4	0.1	0.1	0.32	0.25	yes >RBSR2	no
Tb927.10.10170	5.79	5.72	616595	524807	PRL1 / Prp46	1.17	0.17	0.35	0.52	0.84	yes >RBSR2	no
Tb927.1.1990	5.66	3.89	457088	7762	Pre-mRNA-splicing factor 38, putative	58.89	0.13	0.01	0.38	0.01	no	no
Tb927.9.5880	5.42	5.26	263027	181970	SKIP / Prp45	1.45	0.07	0.12	0.22	0.29	no	no
Tb927.11.5730	5.4	4.45	251189	28184	pre-mRNA splicing factor, putative,ATP- dependent RNA helicase, putative	8.91	0.07	0.02	0.21	0.05	no	no
Tb927.11.10750	5.27	5.39	186209	245471	Pre-mRNA-splicing factor CWC22, putative	0.76	0.05	0.16	0.16	0.39	yes >RBSR2	no
U1
Tb927.3.1090	5.71	3.8	512861	6310	U1-24K small nuclear ribonucleoprotein	81.28	0.14	0	1.52	0.04	no	no
Tb927.8.4830	5.5	3.76	316228	5754	U1-70K small nuclear ribonucleoprotein (=RBP24)	54.96	0.09	0	0.93	0.03	no	no
Tb927.10.2120	5.27	5.69	186209	489779	U1C small nuclear ribonucleoprotein C	0.38	0.05	0.32	0.55	2.93	no	no
Tb927.10.8300/8280	nd	nd			U1-A
U2
Tb927.10.3200	7.27	6.11	18620871	1288250	U2 splicing auxiliary factor, putative (U2AF35)	14.45	5.13	0.85	4.26	1.12	no	no
Tb927.6.4340	6.77	6.61	5888437	4073803	U2 SSm2-1/Sm15K, EmD3 paralogue in U2 Sm core (not Lsm5)	1.45	1.62	2.69	1.35	3.55	yes >RBSR2	no
Tb927.10.4950	6.74	6.41	5495409	2570396	U2 small nuclear ribonucleoprotein 16.5K SSm2-2/Sm16.5K	2.14	1.51	1.7	1.26	2.24	no	no
Tb927.9.10850	6.36	3.71	2290868	5129	U2 splicing factor SF3b(SAP)10, putative	446.65	0.63	0	0.52	0	no	no
Tb927.7.6980	6.31	5.85	2041738	707946	U2 splicing factor putative, SF3b(SAP)130	2.88	0.56	0.47	0.47	0.62	no	no
Tb927.10.7470	6.28	6.22	1905461	1659587	U2 splicing factor SF3b14 (p14), putative. RBP15	1.15	0.52	1.1	0.44	1.45	no	no
Tb927.10.14360	6.2	4	1584893	10000	U2 small nuclear ribonucleoprotein 40K (U2_40K)	158.49	0.44	0.01	0.36	0.01	yes >RBSR2	no
Tb927.10.7390	6.08	3.64	1202264	4365	U2 splicing factor, putatiive SF3b(SAP)14b	275.43	0.33	0	0.27	0	no	no
Tb927.3.3480	5.53	3.61	338844	4074	U2 small nuclear ribonucleoprotein B, putative (RBP36 U2SNRNPB, U2B''	83.17	0.09	0	0.08	0	no	no
U4/6
Tb927.10.960	5.9	5.5	794328	316228	U4/U6-specific protein PRP4	2.51	0.22	0.21	1.03	0.97	no	no
Tb927.7.6380	5.87	5.53	741310	338844	U4-specific Sm protein SSm4, SmD3 paralogue	2.19	0.2	0.22	0.97	1.03	no	no
Tb927.9.4300	5.75	3.62	562341	4169	PRP3, putative	134.89	0.15	0			no	no
Tb927.9.5150					Snu13						yes >RBSR2	no
Tb927.10.10700	5.89	6.4	776247	2511886	splicing factor Prp31	0.31	0.21	1.66	0.65	4.02	yes >RBSR2	no
U5
Tb927.11.15430	6.23	5.54	1698244	346737	U5 small nuclear ribonucleoprotein U5-116K, putative	4.9	0.47	0.23	1.63	0.61	yes >RBSR2	no
Tb927.5.2290	6.07	5.58	1174898	380189	U5 splicing factor U5-200K, putative or BRR2 homologue	3.09	0.32	0.25	1.13	0.67	yes >RBSR2	no
Tb927.9.11110	5.92	5.12	831764	131826	PRP8 protein homologue,U5 snRNA-associated splicing factor	6.31	0.23	0.09	0.8	0.23	no	no
Tb927.11.11150	5.85	5.31	707946	204174	U5 snRNP-specific 40 kDa protein U5-40K	3.47	0.2	0.13	0.68	0.36	no	no
Tb927.8.2560	5.81	3.69	645654	4898	spliceosomal U5 snRNP-specific U5-15K protein, putative	131.82	0.18	0	0.62	0.01	no	no
Tb927.11.15690	5.63	5.27	426580	186209	U5 snRNP-associated 102 kDa protein,U5-102K putative	2.29	0.12	0.12	0.41	0.33	no	no
Tb927.9.3480	5.59	5.9	389045	794328	U5 Cwc21 small nuclear ribonucleoprotein (TbCWC21)	0.49	0.11	0.52	0.37	1.39	no	no
